# Unraveling cellular complexity with unlimited multiplexed super-resolution imaging

**DOI:** 10.1101/2023.05.17.541061

**Authors:** Florian Schueder, Felix Rivera-Molina, Maohan Su, Phylicia Kidd, James E. Rothman, Derek Toomre, Joerg Bewersdorf

**Affiliations:** Department of Cell Biology, Yale School of Medicine, New Haven, CT, USA; Department of Microbial Pathogenesis, Yale School of Medicine, New Haven, CT, USA; Nanobiology Institute, Yale University, West Haven, CT, USA; Department of Biomedical Engineering, Yale University, New Haven, CT, USA; Kavli Institute for Neuroscience, Yale School of Medicine, New Haven, CT, USA; Department of Physics, Yale University, New Haven, CT, USA

## Abstract

Mapping the intricate spatial relationships between the many different molecules inside a cell is essential to understanding cellular functions in all their complexity. Super-resolution fluorescence microscopy offers the required spatial resolution but struggles to reveal more than four different targets simultaneously. Exchanging labels in subsequent imaging rounds for multiplexed imaging extends this number but is limited by its low throughput. Here we present a novel imaging method for rapid multiplexed super-resolution microscopy of a nearly unlimited number of molecular targets by leveraging fluorogenic labeling in conjunction with Transient Adapter-mediated switching for high-throughput DNA-PAINT (FLASH-PAINT). We demonstrate the cell biological versatility of FLASH-PAINT in mammalian cells in four applications: i) mapping nine proteins in a single mammalian cell, ii) elucidating the functional organization of primary cilia by nine-target imaging, iii) revealing the changes in proximity of twelve different targets in unperturbed and dissociated Golgi stacks and iv) investigating inter-organelle contacts at 3D super-resolution.
