## Supplemental Table 8 for "Unraveling cellular complexity with unlimited multiplexed super-resolution imaging"

### Sheet: 20nm grid
20nm_grid
PLATE NAME	PLATE POSITION	OLIGO NAME	SEQUENCE
BLK_1	A1	21[32]23[31]BLK	TTTTCACTCAAAGGGCGAAAAACCATCACC
BLK_1	A2	19[32]21[31]BLK	GTCGACTTCGGCCAACGCGCGGGGTTTTTC
BLK_1	A3	17[32]19[31]BLK	TGCATCTTTCCCAGTCACGACGGCCTGCAG
BLK_1	A4	15[32]17[31]BLK	TAATCAGCGGATTGACCGTAATCGTAACCG
BLK_1	A5	13[32]15[31]BLK	AACGCAAAATCGATGAACGGTACCGGTTGA
BLK_1	A6	11[32]13[31]BLK	AACAGTTTTGTACCAAAAACATTTTATTTC
BLK_1	A7	9[32]11[31]BLK	TTTACCCCAACATGTTTTAAATTTCCATAT
BLK_1	A8	7[32]9[31]BLK	TTTAGGACAAATGCTTTAAACAATCAGGTC
BLK_1	A9	5[32]7[31]BLK	CATCAAGTAAAACGAACTAACGAGTTGAGA
BLK_1	A10	3[32]5[31]BLK	AATACGTTTGAAAGAGGACAGACTGACCTT
BLK_1	A11	1[32]3[31]BLK	AGGCTCCAGAGGCTTTGAGGACACGGGTAA
BLK_1	A12	0[47]1[31]BLK	AGAAAGGAACAACTAAAGGAATTCAAAAAAA
BLK_1	B1	23[32]22[48]BLK	CAAATCAAGTTTTTTGGGGTCGAAACGTGGA
BLK_1	B2	22[47]20[48]BLK	CTCCAACGCAGTGAGACGGGCAACCAGCTGCA
BLK_1	B3	20[47]18[48]— PAINT	TTAATGAACTAGAGGATCCCCGGGGGGTAACG — PAINT
BLK_1	B4	18[47]16[48]BLK	CCAGGGTTGCCAGTTTGAGGGGACCCGTGGGA
BLK_1	B5	16[47]14[48]BLK	ACAAACGGAAAAGCCCCAAAAACACTGGAGCA
BLK_1	B6	14[47]12[48]BLK	AACAAGAGGGATAAAAATTTTTAGCATAAAGC
BLK_1	B7	12[47]10[48]— PAINT	TAAATCGGGATTCCCAATTCTGCGATATAATG — PAINT
BLK_1	B8	10[47]8[48]BLK	CTGTAGCTTGACTATTATAGTCAGTTCATTGA
BLK_1	B9	8[47]6[48]BLK	ATCCCCCTATACCACATTCAACTAGAAAAATC
BLK_1	B10	6[47]4[48]BLK	TACGTTAAAGTAATCTTGACAAGAACCGAACT
BLK_1	B11	4[47]2[48]— PAINT	GACCAACTAATGCCACTACGAAGGGGGTAGCA — PAINT
BLK_1	B12	2[47]0[48]BLK	ACGGCTACAAAAGGAGCCTTTAATGTGAGAAT
BLK_1	C1	21[56]23[63]BLK	AGCTGATTGCCCTTCAGAGTCCACTATTAAAGGGTGCCGT
BIOTIN	C2
BIOTIN	C3
BLK_1	C4	15[64]18[64]BLK	GTATAAGCCAACCCGTCGGATTCTGACGACAGTATCGGCCGCAAGGCG
BLK_1	C5	13[64]15[63]BLK	TATATTTTGTCATTGCCTGAGAGTGGAAGATT
BLK_1	C6	11[64]13[63]BLK	GATTTAGTCAATAAAGCCTCAGAGAACCCTCA
BLK_1	C7	9[64]11[63]BLK	CGGATTGCAGAGCTTAATTGCTGAAACGAGTA
BLK_1	C8	7[56]9[63]BLK	ATGCAGATACATAACGGGAATCGTCATAAATAAAGCAAAG
BIOTIN	C9
BIOTIN	C10
BLK_1	C11	1[64]4[64]BLK	TTTATCAGGACAGCATCGGAACGACACCAACCTAAAACGAGGTCAATC
BLK_1	C12	0[79]1[63]BLK	ACAACTTTCAACAGTTTCAGCGGATGTATCGG
BLK_1	D1	23[64]22[80]BLK	AAAGCACTAAATCGGAACCCTAATCCAGTT
BLK_1	D2	22[79]20[80]BLK	TGGAACAACCGCCTGGCCCTGAGGCCCGCT
BLK_1	D3	20[79]18[80]BLK	TTCCAGTCGTAATCATGGTCATAAAAGGGG
BLK_1	D4	18[79]16[80]BLK	GATGTGCTTCAGGAAGATCGCACAATGTGA
BLK_1	D5	16[79]14[80]BLK	GCGAGTAAAAATATTTAAATTGTTACAAAG
BLK_1	D6	14[79]12[80]BLK	GCTATCAGAAATGCAATGCCTGAATTAGCA
BLK_1	D7	12[79]10[80]BLK	AAATTAAGTTGACCATTAGATACTTTTGCG
BLK_1	D8	10[79]8[80]BLK	GATGGCTTATCAAAAAGATTAAGAGCGTCC
BLK_1	D9	8[79]6[80]BLK	AATACTGCCCAAAAGGAATTACGTGGCTCA
BLK_1	D10	6[79]4[80]BLK	TTATACCACCAAATCAACGTAACGAACGAG
BLK_1	D11	4[79]2[80]BLK	GCGCAGACAAGAGGCAAAAGAATCCCTCAG
BLK_1	D12	2[79]0[80]BLK	CAGCGAAACTTGCTTTCGAGGTGTTGCTAA
BLK_1	E1	21[96]23[95]BLK	AGCAAGCGTAGGGTTGAGTGTTGTAGGGAGCC
BLK_1	E2	19[96]21[95]BLK	CTGTGTGATTGCGTTGCGCTCACTAGAGTTGC
BLK_1	E3	17[96]19[95]BLK	GCTTTCCGATTACGCCAGCTGGCGGCTGTTTC
BLK_1	E4	15[96]17[95]BLK	ATATTTTGGCTTTCATCAACATTATCCAGCCA
BLK_1	E5	13[96]15[95]BLK	TAGGTAAACTATTTTTGAGAGATCAAACGTTA
BLK_1	E6	11[96]13[95]BLK	AATGGTCAACAGGCAAGGCAAAGAGTAATGTG
BLK_1	E7	9[96]11[95]BLK	CGAAAGACTTTGATAAGAGGTCATATTTCGCA
BLK_1	E8	7[96]9[95]BLK	TAAGAGCAAATGTTTAGACTGGATAGGAAGCC
BLK_1	E9	5[96]7[95]BLK	TCATTCAGATGCGATTTTAAGAACAGGCATAG
BLK_1	E10	3[96]5[95]BLK	ACACTCATCCATGTTACTTAGCCGAAAGCTGC
BLK_1	E11	1[96]3[95]BLK	AAACAGCTTTTTGCGGGATCGTCAACACTAAA
BLK_1	E12	0[111]1[95]BLK	TAAATGAATTTTCTGTATGGGATTAATTTCTT
BLK_1	F1	23[96]22[112]BLK	CCCGATTTAGAGCTTGACGGGGAAAAAGAATA
BLK_1	F2	22[111]20[112]BLK	GCCCGAGAGTCCACGCTGGTTTGCAGCTAACT
BLK_1	F3	20[111]18[112]— PAINT	CACATTAAAATTGTTATCCGCTCATGCGGGCC — PAINT
BLK_1	F4	18[111]16[112]BLK	TCTTCGCTGCACCGCTTCTGGTGCGGCCTTCC
BLK_1	F5	16[111]14[112]BLK	TGTAGCCATTAAAATTCGCATTAAATGCCGGA
BLK_1	F6	14[111]12[112]BLK	GAGGGTAGGATTCAAAAGGGTGAGACATCCAA
BLK_1	F7	12[111]10[112]— PAINT	TAAATCATATAACCTGTTTAGCTAACCTTTAA — PAINT
BLK_1	F8	10[111]8[112]BLK	TTGCTCCTTTCAAATATCGCGTTTGAGGGGGT
BLK_1	F9	8[111]6[112]BLK	AATAGTAAACACTATCATAACCCTCATTGTGA
BLK_1	F10	6[111]4[112]BLK	ATTACCTTTGAATAAGGCTTGCCCAAATCCGC
BLK_1	F11	4[111]2[112]— PAINT	GACCTGCTCTTTGACCCCCAGCGAGGGAGTTA — PAINT
BLK_1	F12	2[111]0[112]BLK	AAGGCCGCTGATACCGATAGTTGCGACGTTAG
BLK_1	G1	21[120]23[127]BLK	CCCAGCAGGCGAAAAATCCCTTATAAATCAAGCCGGCG
BIOTIN	G2
BIOTIN	G3
BLK_1	G4	15[128]18[128]BLK	TAAATCAAAATAATTCGCGTCTCGGAAACCAGGCAAAGGGAAGG
BLK_1	G5	13[128]15[127]BLK	GAGACAGCTAGCTGATAAATTAATTTTTGT
BLK_1	G6	11[128]13[127]BLK	TTTGGGGATAGTAGTAGCATTAAAAGGCCG
BLK_1	G7	9[128]11[127]BLK	GCTTCAATCAGGATTAGAGAGTTATTTTCA
BLK_1	G8	7[120]9[127]BLK	CGTTTACCAGACGACAAAGAAGTTTTGCCATAATTCGA
BIOTIN	G9
BIOTIN	G10
BLK_1	G11	1[128]4[128]BLK	TGACAACTCGCTGAGGCTTGCATTATACCAAGCGCGATGATAAA
BLK_1	G12	0[143]1[127]BLK	TCTAAAGTTTTGTCGTCTTTCCAGCCGACAA
BLK_1	H1	21[160]22[144]BLK	TCAATATCGAACCTCAAATATCAATTCCGAAA
BLK_1	H2	19[160]20[144]BLK	GCAATTCACATATTCCTGATTATCAAAGTGTA
BLK_1	H3	17[160]18[144]BLK	AGAAAACAAAGAAGATGATGAAACAGGCTGCG
BLK_1	H4	15[160]16[144]BLK	ATCGCAAGTATGTAAATGCTGATGATAGGAAC
BLK_1	H5	13[160]14[144]BLK	GTAATAAGTTAGGCAGAGGCATTTATGATATT
BLK_1	H6	11[160]12[144]BLK	CCAATAGCTCATCGTAGGAATCATGGCATCAA
BLK_1	H7	9[160]10[144]BLK	AGAGAGAAAAAAATGAAAATAGCAAGCAAACT
BLK_1	H8	7[160]8[144]BLK	TTATTACGAAGAACTGGCATGATTGCGAGAGG
BLK_1	H9	5[160]6[144]BLK	GCAAGGCCTCACCAGTAGCACCATGGGCTTGA
BLK_1	H10	3[160]4[144]BLK	TTGACAGGCCACCACCAGAGCCGCGATTTGTA
BLK_1	H11	1[160]2[144]BLK	TTAGGATTGGCTGAGACTCCTCAATAACCGAT
BLK_1	H12	0[175]0[144]BLK	TCCACAGACAGCCCTCATAGTTAGCGTAACGA
BLK_2	A1	23[128]23[159]BLK	AACGTGGCGAGAAAGGAAGGGAAACCAGTAA
BLK_2	A2	22[143]21[159]BLK	TCGGCAAATCCTGTTTGATGGTGGACCCTCAA
BLK_2	A3	20[143]19[159]BLK	AAGCCTGGTACGAGCCGGAAGCATAGATGATG
BLK_2	A4	18[143]17[159]BLK	CAACTGTTGCGCCATTCGCCATTCAAACATCA
BLK_2	A5	16[143]15[159]BLK	GCCATCAAGCTCATTTTTTAACCACAAATCCA
BLK_2	A6	14[143]13[159]BLK	CAACCGTTTCAAATCACCATCAATTCGAGCCA
BLK_2	A7	12[143]11[159]BLK	TTCTACTACGCGAGCTGAAAAGGTTACCGCGC
BLK_2	A8	10[143]9[159]BLK	CCAACAGGAGCGAACCAGACCGGAGCCTTTAC
BLK_2	A9	8[143]7[159]BLK	CTTTTGCAGATAAAAACCAAAATAAAGACTCC
BLK_2	A10	6[143]5[159]BLK	GATGGTTTGAACGAGTAGTAAATTTACCATTA
BLK_2	A11	4[143]3[159]BLK	TCATCGCCAACAAAGTACAACGGACGCCAGCA
BLK_2	A12	2[143]1[159]BLK	ATATTCGGAACCATCGCCCACGCAGAGAAGGA
BLK_2	B1	23[160]22[176]BLK	TAAAAGGGACATTCTGGCCAACAAAGCATC
BLK_2	B2	22[175]20[176]BLK	ACCTTGCTTGGTCAGTTGGCAAAGAGCGGA
BLK_2	B3	20[175]18[176]— PAINT	ATTATCATTCAATATAATCCTGACAATTAC — PAINT
BLK_2	B4	18[175]16[176]BLK	CTGAGCAAAAATTAATTACATTTTGGGTTA
BLK_2	B5	16[175]14[176]BLK	TATAACTAACAAAGAACGCGAGAACGCCAA
BLK_2	B6	14[175]12[176]BLK	CATGTAATAGAATATAAAGTACCAAGCCGT
BLK_2	B7	12[175]10[176]— PAINT	TTTTATTTAAGCAAATCAGATATTTTTTGT — PAINT
BLK_2	B8	10[175]8[176]BLK	TTAACGTCTAACATAAAAACAGGTAACGGA
BLK_2	B9	8[175]6[176]BLK	ATACCCAACAGTATGTTAGCAAATTAGAGC
BLK_2	B10	6[175]4[176]BLK	CAGCAAAAGGAAACGTCACCAATGAGCCGC
BLK_2	B11	4[175]2[176]— PAINT	CACCAGAAAGGTTGAGGCAGGTCATGAAAG — PAINT
BLK_2	B12	2[175]0[176]BLK	TATTAAGAAGCGGGGTTTTGCTCGTAGCAT
BLK_2	C1	21[184]23[191]BLK	TCAACAGTTGAAAGGAGCAAATGAAAAATCTAGAGATAGA
BIOTIN	C2
BIOTIN	C3
BLK_2	C4	15[192]18[192]BLK	TCAAATATAACCTCCGGCTTAGGTAACAATTTCATTTGAAGGCGAATT
BLK_2	C5	13[192]15[191]BLK	GTAAAGTAATCGCCATATTTAACAAAACTTTT
BLK_2	C6	11[192]13[191]BLK	TATCCGGTCTCATCGAGAACAAGCGACAAAAG
BLK_2	C7	9[192]11[191]BLK	TTAGACGGCCAAATAAGAAACGATAGAAGGCT
BLK_2	C8	7[184]9[191]BLK	CGTAGAAAATACATACCGAGGAAACGCAATAAGAAGCGCA
BIOTIN	C9
BIOTIN	C10
BLK_2	C11	1[192]4[192]BLK	GCGGATAACCTATTATTCTGAAACAGACGATTGGCCTTGAAGAGCCAC
BLK_2	C12	0[207]1[191]BLK	TCACCAGTACAAACTACAACGCCTAGTACCAG
BLK_2	D1	23[192]22[208]BLK	ACCCTTCTGACCTGAAAGCGTAAGACGCTGAG
BLK_2	D2	22[207]20[208]BLK	AGCCAGCAATTGAGGAAGGTTATCATCATTTT
BLK_2	D3	20[207]18[208]BLK	GCGGAACATCTGAATAATGGAAGGTACAAAAT
BLK_2	D4	18[207]16[208]BLK	CGCGCAGATTACCTTTTTTAATGGGAGAGACT
BLK_2	D5	16[207]14[208]BLK	ACCTTTTTATTTTAGTTAATTTCATAGGGCTT
BLK_2	D6	14[207]12[208]BLK	AATTGAGAATTCTGTCCAGACGACTAAACCAA
BLK_2	D7	12[207]10[208]BLK	GTACCGCAATTCTAAGAACGCGAGTATTATTT
BLK_2	D8	10[207]8[208]BLK	ATCCCAATGAGAATTAACTGAACAGTTACCAG
BLK_2	D9	8[207]6[208]BLK	AAGGAAACATAAAGGTGGCAACATTATCACCG
BLK_2	D10	6[207]4[208]BLK	TCACCGACGCACCGTAATCAGTAGCAGAACCG
BLK_2	D11	4[207]2[208]BLK	CCACCCTCTATTCACAAACAAATACCTGCCTA
BLK_2	D12	2[207]0[208]BLK	TTTCGGAAGTGCCGTCGAGAGGGTGAGTTTCG
BLK_2	E1	21[224]23[223]BLK	CTTTAGGGCCTGCAACAGTGCCAATACGTG
BLK_2	E2	19[224]21[223]BLK	CTACCATAGTTTGAGTAACATTTAAAATAT
BLK_2	E3	17[224]19[223]BLK	CATAAATCTTTGAATACCAAGTGTTAGAAC
BLK_2	E4	15[224]17[223]BLK	CCTAAATCAAAATCATAGGTCTAAACAGTA
BLK_2	E5	13[224]15[223]BLK	ACAACATGCCAACGCTCAACAGTCTTCTGA
BLK_2	E6	11[224]13[223]BLK	GCGAACCTCCAAGAACGGGTATGACAATAA
BLK_2	E7	9[224]11[223]BLK	AAAGTCACAAAATAAACAGCCAGCGTTTTA
BLK_2	E8	7[224]9[223]BLK	AACGCAAAGATAGCCGAACAAACCCTGAAC
BLK_2	E9	5[224]7[223]BLK	TCAAGTTTCATTAAAGGTGAATATAAAAGA
BLK_2	E10	3[224]5[223]BLK	TTAAAGCCAGAGCCGCCACCCTCGACAGAA
BLK_2	E11	1[224]3[223]BLK	GTATAGCAAACAGTTAATGCCCAATCCTCA
BLK_2	E12	0[239]1[223]BLK	AGGAACCCATGTACCGTAACACTTGATATAA
BLK_2	F1	23[224]22[240]BLK	GCACAGACAATATTTTTGAATGGGGTCAGTA
BLK_2	F2	22[239]20[240]BLK	TTAACACCAGCACTAACAACTAATCGTTATTA
BLK_2	F3	20[239]18[240]— PAINT	ATTTTAAAATCAAAATTATTTGCACGGATTCG — PAINT
BLK_2	F4	18[239]16[240]BLK	CCTGATTGCAATATATGTGAGTGATCAATAGT
BLK_2	F5	16[239]14[240]BLK	GAATTTATTTAATGGTTTGAAATATTCTTACC
BLK_2	F6	14[239]12[240]BLK	AGTATAAAGTTCAGCTAATGCAGATGTCTTTC
BLK_2	F7	12[239]10[240]— PAINT	CTTATCATTCCCGACTTGCGGGAGCCTAATTT — PAINT
BLK_2	F8	10[239]8[240]BLK	GCCAGTTAGAGGGTAATTGAGCGCTTTAAGAA
BLK_2	F9	8[239]6[240]BLK	AAGTAAGCAGACACCACGGAATAATATTGACG
BLK_2	F10	6[239]4[240]BLK	GAAATTATTGCCTTTAGCGTCAGACCGGAACC
BLK_2	F11	4[239]2[240]— PAINT	GCCTCCCTCAGAATGGAAAGCGCAGTAACAGT — PAINT
BLK_2	F12	2[239]0[240]BLK	GCCCGTATCCGGAATAGGTGTATCAGCCCAAT
BLK_2	G1	21[248]23[255]BLK	AGATTAGAGCCGTCAAAAAACAGAGGTGAGGCCTATTAGT
BIOTIN	G2
BIOTIN	G3
BLK_2	G4	15[256]18[256]BLK	GTGATAAAAAGACGCTGAGAAGAGATAACCTTGCTTCTGTTCGGGAGA
BLK_2	G5	13[256]15[255]BLK	GTTTATCAATATGCGTTATACAAACCGACCGT
BLK_2	G6	11[256]13[255]BLK	GCCTTAAACCAATCAATAATCGGCACGCGCCT
BLK_2	G7	9[256]11[255]BLK	GAGAGATAGAGCGTCTTTCCAGAGGTTTTGAA
BLK_2	G8	7[248]9[255]BLK	GTTTATTTTGTCACAATCTTACCGAAGCCCTTTAATATCA
BIOTIN	G9
BIOTIN	G10
BLK_2	G11	1[256]4[256]BLK	CAGGAGGTGGGGTCAGTGCCTTGAGTCTCTGAATTTACCGGGAACCAG
BLK_2	G12	0[271]1[255]BLK	CCACCCTCATTTTCAGGGATAGCAACCGTACT
BLK_2	H1	23[256]22[272]BLK	CTTTAATGCGCGAACTGATAGCCCCACCAG
BLK_2	H2	22[271]20[272]BLK	CAGAAGATTAGATAATACATTTGTCGACAA
BLK_2	H3	20[271]18[272]BLK	CTCGTATTAGAAATTGCGTAGATACAGTAC
BLK_2	H4	18[271]16[272]BLK	CTTTTACAAAATCGTCGCTATTAGCGATAG
BLK_2	H5	16[271]14[272]BLK	CTTAGATTTAAGGCGTTAAATAAAGCCTGT
BLK_2	H6	14[271]12[272]BLK	TTAGTATCACAATAGATAAGTCCACGAGCA
BLK_2	H7	12[271]10[272]BLK	TGTAGAAATCAAGATTAGTTGCTCTTACCA
BLK_2	H8	10[271]8[272]BLK	ACGCTAACACCCACAAGAATTGAAAATAGC
BLK_2	H9	8[271]6[272]BLK	AATAGCTATCAATAGAAAATTCAACATTCA
BLK_2	H10	6[271]4[272]BLK	ACCGATTGTCGGCATTTTCGGTCATAATCA
BLK_2	H11	4[271]2[272]BLK	AAATCACCTTCCAGTAAGCGTCAGTAATAA
BLK_2	H12	2[271]0[272]BLK	GTTTTAACTTAGTACCGCCACCCAGAGCCA
