## Supplemental Table 15 for "Unraveling cellular complexity with unlimited multiplexed super-resolution imaging"

### Sheet: Sheet1
Experiment	Round	Origami	Origami Concentration	Imaging Buffer	Adapter	Adapter Concentration	Eraser	Eraser Concentration	Imager	Imager Concentration	Laser	Laser Power	Laser Intensity	Frames	Integration time	Readout
1b	Imager	Frame / 20 nm grid	100 pM / 100pM	Buffer B + PCA, PCD, Trolox	N/A	0 nM	N/A	N/A	R2	500 pM	561 nm	50 mW	1600 W/cm^2	10000	100 ms	200 Mhz
1b	Adapter + Imager	Frame / 20 nm grid	100 pM / 100pM	Buffer B + PCA, PCD, Trolox	A3-5xR2	20 nM	N/A	N/A	R2	500 pM	561 nm	50 mW	1600 W/cm^2	10000	100 ms	200 Mhz
1b	Imager	Frame / 20 nm grid	100 pM / 100pM	Buffer B + PCA, PCD, Trolox	N/A	0 nM	N/A	N/A	R2	500 pM	561 nm	50 mW	1600 W/cm^2	10000	100 ms	200 Mhz
1c	Kinetics	Frame - Adapter / Frame - Direct	100 pM / 100pM	Buffer B	A5-P1	50 nM	N/A	N/A	P1	10 nM	561 nm	27 mW	800 W/cm^2	20000	100 ms	200 Mhz
1c	Frame - Direct	Frame - Adapter / Frame - Direct	100 pM / 100pM	Buffer B	N/A	0 nM	N/A	N/A	P3	5 nM	561 nm	50 mW	1600 W/cm^2	5000	100 ms	200 Mhz
1c	Frame - Adapter	Frame - Adapter / Frame - Direct	100 pM / 100pM	Buffer B	N/A	0 nM	N/A	N/A	PS3	5 nM	561 nm	50 mW	1600 W/cm^2	5000	100 ms	200 Mhz
1c	Frames - Both	Frame - Adapter / Frame - Direct	100 pM / 100pM	Buffer B	N/A	0 nM	N/A	N/A	P3/PS3	5nM / 5nM	561 nm	50 mW	1600 W/cm^2	5000	100 ms	200 Mhz
1d & SI 3 - 0 nM	Kinetics	Frame - Adapter / Frame - Direct	100 pM / 100pM	Buffer B	A5-5xR2	0 nM	N/A	N/A	R2	10 nM	561 nm	15 mW	490 W/cm^2	30000	33 ms	200 Mhz
1d & SI 3 - 0 nM	Frame - PS3	Frame - Adapter / Frame - Direct	100 pM / 100pM	Buffer B	N/A	N/A	N/A	N/A	PS3	5 nM	561 nm	50 mW	1600 W/cm^2	5000	50 ms	200 Mhz
1d & SI 3 - 0 nM	Frame - P1	Frame - Adapter / Frame - Direct	100 pM / 100pM	Buffer B	N/A	N/A	N/A	N/A	P1	5 nM	561 nm	50 mW	1600 W/cm^2	5000	50 ms	200 Mhz
1d & SI 3 - 0 nM	Frames - all	Frame - Adapter / Frame - Direct	100 pM / 100pM	Buffer B	N/A	N/A	N/A	N/A	PS3/P1	5 nM / 5 nM	561 nm	50 mW	1600 W/cm^2	5000	50 ms	200 Mhz
1d & SI 3 - 1 nM	Kinetics	Frame - Adapter / Frame - Direct	100 pM / 100pM	Buffer B	A5-5xR2	1 nM	N/A	N/A	R2	10 nM	561 nm	15 mW	490 W/cm^2	30000	33 ms	200 Mhz
1d & SI 3 - 1 nM	Frame - PS3	Frame - Adapter / Frame - Direct	100 pM / 100pM	Buffer B	N/A	N/A	N/A	N/A	PS3	5 nM	561 nm	50 mW	1600 W/cm^2	5000	50 ms	200 Mhz
1d & SI 3 - 1 nM	Frame - P1	Frame - Adapter / Frame - Direct	100 pM / 100pM	Buffer B	N/A	N/A	N/A	N/A	P1	5 nM	561 nm	50 mW	1600 W/cm^2	5000	50 ms	200 Mhz
1d & SI 3 - 1 nM	Frames - all	Frame - Adapter / Frame - Direct	100 pM / 100pM	Buffer B	N/A	N/A	N/A	N/A	PS3/P1	5 nM / 5 nM	561 nm	50 mW	1600 W/cm^2	5000	50 ms	200 Mhz
1d & SI 3 - 5 nM	Kinetics	Frame - Adapter / Frame - Direct	100 pM / 100pM	Buffer B	A5-5xR2	5 nM	N/A	N/A	R2	10 nM	561 nm	15 mW	490 W/cm^2	30000	33 ms	200 Mhz
1d & SI 3 - 5 nM	Frame - PS3	Frame - Adapter / Frame - Direct	100 pM / 100pM	Buffer B	N/A	N/A	N/A	N/A	PS3	5 nM	561 nm	50 mW	1600 W/cm^2	5000	50 ms	200 Mhz
1d & SI 3 - 5 nM	Frame - P1	Frame - Adapter / Frame - Direct	100 pM / 100pM	Buffer B	N/A	N/A	N/A	N/A	P1	5 nM	561 nm	50 mW	1600 W/cm^2	5000	50 ms	200 Mhz
1d & SI 3 - 5 nM	Frames - all	Frame - Adapter / Frame - Direct	100 pM / 100pM	Buffer B	N/A	N/A	N/A	N/A	PS3/P1	5 nM / 5 nM	561 nm	50 mW	1600 W/cm^2	5000	50 ms	200 Mhz
1d & SI 3 - 10 nM	Kinetics	Frame - Adapter / Frame - Direct	100 pM / 100pM	Buffer B	A5-5xR2	10 nM	N/A	N/A	R2	10 nM	561 nm	15 mW	490 W/cm^2	30000	33 ms	200 Mhz
1d & SI 3 - 10 nM	Frame - PS3	Frame - Adapter / Frame - Direct	100 pM / 100pM	Buffer B	N/A	N/A	N/A	N/A	PS3	5 nM	561 nm	50 mW	1600 W/cm^2	5000	50 ms	200 Mhz
1d & SI 3 - 10 nM	Frame - P1	Frame - Adapter / Frame - Direct	100 pM / 100pM	Buffer B	N/A	N/A	N/A	N/A	P1	5 nM	561 nm	50 mW	1600 W/cm^2	5000	50 ms	200 Mhz
1d & SI 3 - 10 nM	Frames - all	Frame - Adapter / Frame - Direct	100 pM / 100pM	Buffer B	N/A	N/A	N/A	N/A	PS3/P1	5 nM / 5 nM	561 nm	50 mW	1600 W/cm^2	5000	50 ms	200 Mhz
1d & SI 3 - 20 nM	Kinetics	Frame - Adapter / Frame - Direct	100 pM / 100pM	Buffer B	A5-5xR2	20 nM	N/A	N/A	R2	10 nM	561 nm	15 mW	490 W/cm^2	30000	33 ms	200 Mhz
1d & SI 3 - 20 nM	Frame - PS3	Frame - Adapter / Frame - Direct	100 pM / 100pM	Buffer B	N/A	N/A	N/A	N/A	PS3	5 nM	561 nm	50 mW	1600 W/cm^2	5000	50 ms	200 Mhz
1d & SI 3 - 20 nM	Frame - P1	Frame - Adapter / Frame - Direct	100 pM / 100pM	Buffer B	N/A	N/A	N/A	N/A	P1	5 nM	561 nm	50 mW	1600 W/cm^2	5000	50 ms	200 Mhz
1d & SI 3 - 20 nM	Frames - all	Frame - Adapter / Frame - Direct	100 pM / 100pM	Buffer B	N/A	N/A	N/A	N/A	PS3/P1	5 nM / 5 nM	561 nm	50 mW	1600 W/cm^2	5000	50 ms	200 Mhz
1d & SI 3 - 50 nM	Kinetics	Frame - Adapter / Frame - Direct	100 pM / 100pM	Buffer B	A5-5xR2	50 nM	N/A	N/A	R2	10 nM	561 nm	15 mW	490 W/cm^2	30000	33 ms	200 Mhz
1d & SI 3 - 50 nM	Frame - PS3	Frame - Adapter / Frame - Direct	100 pM / 100pM	Buffer B	N/A	N/A	N/A	N/A	PS3	5 nM	561 nm	50 mW	1600 W/cm^2	5000	50 ms	200 Mhz
1d & SI 3 - 50 nM	Frame - P1	Frame - Adapter / Frame - Direct	100 pM / 100pM	Buffer B	N/A	N/A	N/A	N/A	P1	5 nM	561 nm	50 mW	1600 W/cm^2	5000	50 ms	200 Mhz
1d & SI 3 - 50 nM	Frames - all	Frame - Adapter / Frame - Direct	100 pM / 100pM	Buffer B	N/A	N/A	N/A	N/A	PS3/P1	5 nM / 5 nM	561 nm	50 mW	1600 W/cm^2	5000	50 ms	200 Mhz
1d & SI 3 - 100 nM	Kinetics	Frame - Adapter / Frame - Direct	100 pM / 100pM	Buffer B	A5-5xR2	100 nM	N/A	N/A	R2	10 nM	561 nm	15 mW	490 W/cm^2	30000	33 ms	200 Mhz
1d & SI 3 - 100 nM	Frame - PS3	Frame - Adapter / Frame - Direct	100 pM / 100pM	Buffer B	N/A	N/A	N/A	N/A	PS3	5 nM	561 nm	50 mW	1600 W/cm^2	5000	50 ms	200 Mhz
1d & SI 3 - 100 nM	Frame - P1	Frame - Adapter / Frame - Direct	100 pM / 100pM	Buffer B	N/A	N/A	N/A	N/A	P1	5 nM	561 nm	50 mW	1600 W/cm^2	5000	50 ms	200 Mhz
1d & SI 3 - 100 nM	Frames - all	Frame - Adapter / Frame - Direct	100 pM / 100pM	Buffer B	N/A	N/A	N/A	N/A	PS3/P1	5 nM / 5 nM	561 nm	50 mW	1600 W/cm^2	5000	50 ms	200 Mhz
1e - SI 10 & 11	Round 1 - Y	Y & A & L & E Origami / 10nm grid / 20 nm grid	100 pM / 100 pM 100 pM / 100 pM	Buffer B + PCA, PCD, Trolox	A3-5xR2	20 nM	N/A	N/A	R2	200 pM	561 nm	90 mW	2943 W/cm^2	10000	100 ms	200 Mhz
1e - SI 10 & 12	Round 1 - A	Y & A & L & E Origami / 10nm grid / 20 nm grid	100 pM / 100 pM 100 pM / 100 pM	Buffer B + PCA, PCD, Trolox	A5-5xR2	20 nM	E3-R2	100 nM	R2	200 pM	561 nm	90 mW	2943 W/cm^2	10000	100 ms	200 Mhz
1e - SI 10 & 13	Round 1 - L	Y & A & L & E Origami / 10nm grid / 20 nm grid	100 pM / 100 pM 100 pM / 100 pM	Buffer B + PCA, PCD, Trolox	A20-5xR2	20 nM	E5-R2	100 nM	R2	200 pM	561 nm	90 mW	2943 W/cm^2	10000	100 ms	200 Mhz
1e - SI 10 & 14	Round 1 - E	Y & A & L & E Origami / 10nm grid / 20 nm grid	100 pM / 100 pM 100 pM / 100 pM	Buffer B + PCA, PCD, Trolox	A19-5xR2	20 nM	E20-R2	100 nM	R2	200 pM	561 nm	90 mW	2943 W/cm^2	10000	100 ms	200 Mhz
SI 4 & 5	Round 1	Frame - Adapter / Frame - Direct	100 pM / 100pM	Buffer B	Ax - 5xR2 (x = corresponding sequence)	20 nM	N/A	N/A	R2	5 nM	561 nm	25 mW	800 W/cm^2	30000	33 ms	540 Mhz
SI 4 & 5	Round 2	Frame - Adapter / Frame - Direct	100 pM / 100pM	Buffer B	N/A	N/A	N/A	N/A	PS3	5 nM	561 nm	50 mW	1600 W/cm^2	5000	50 ms	540 Mhz
SI 4 & 5	Round 3	Frame - Adapter / Frame - Direct	100 pM / 100pM	Buffer B	N/A	N/A	N/A	N/A	P1	5 nM	561 nm	50 mW	1600 W/cm^2	5000	50 ms	540 Mhz
SI 4 & 5	Round 4	Frame - Adapter / Frame - Direct	100 pM / 100pM	Buffer B	N/A	N/A	N/A	N/A	PS3/P1	5 nM / 5 nM	561 nm	50 mW	1600 W/cm^2	5000	50 ms	540 Mhz
SI 6 & 7	Round 1	Frame - Adapter / Frame - Direct	100 pM / 100pM	Buffer B	Ax - P1 (x = corresponding sequence)	50 nM	N/A	N/A	P1	10 nM	561 nm	20 mW	640 W/cm^2	20000	100 ms	200 Mhz
SI 6 & 7	Round 2	Frame - Adapter / Frame - Direct	100 pM / 100pM	Buffer B	N/A	N/A	N/A	N/A	PS3	5 nM	561 nm	50 mW	1600 W/cm^2	5000	50 ms	200 Mhz
SI 6 & 7	Round 3	Frame - Adapter / Frame - Direct	100 pM / 100pM	Buffer B	N/A	N/A	N/A	N/A	P5	5 nM	561 nm	50 mW	1600 W/cm^2	5000	50 ms	200 Mhz
SI 6 & 7	Round 4	Frame - Adapter / Frame - Direct	100 pM / 100pM	Buffer B	N/A	N/A	N/A	N/A	PS3/P5	5 nM / 5 nM	561 nm	50 mW	1600 W/cm^2	5000	50 ms	200 Mhz
SI 8 & 9	Round 1	Frame - Adapter / Frame - Direct	100 pM / 100pM	Buffer B	Ax - FP2 (x = corresponding sequence)	50 nM	N/A	N/A	FP2	25 nM	561 nm	50 mW	1600 W/cm^2	30000	33 ms	540 Mhz
SI 8 & 9	Round 2	Frame - Adapter / Frame - Direct	100 pM / 100pM	Buffer B	N/A	N/A	N/A	N/A	PS3	5 nM	561 nm	50 mW	1600 W/cm^2	5000	50 ms	540 Mhz
SI 8 & 9	Round 3	Frame - Adapter / Frame - Direct	100 pM / 100pM	Buffer B	N/A	N/A	N/A	N/A	P1	5 nM	561 nm	50 mW	1600 W/cm^2	5000	50 ms	540 Mhz
SI 8 & 9	Round 4	Frame - Adapter / Frame - Direct	100 pM / 100pM	Buffer B	N/A	N/A	N/A	N/A	PS3/P1	5 nM / 5 nM	561 nm	50 mW	1600 W/cm^2	5000	50 ms	540 Mhz
SI 16	Round 1	Frame - Adapter / Frame - Direct	100 pM / 100pM	Buffer B	N/A	N/A	N/A	N/A	R2	5 nM	561 nm	15 mW	490 W/cm^2	30000	33 ms	200 Mhz
SI 16	Round 2	Frame - Adapter / Frame - Direct	100 pM / 100pM	Buffer B	Ax - 5xR2 (x = corresponding sequence)	20 nM	N/A	N/A	R2	5 nM	561 nm	15 mW	490 W/cm^2	30000	33 ms	200 Mhz
SI 16	Round 3	Frame - Adapter / Frame - Direct	100 pM / 100pM	Buffer B	N/A	N/A	Ex-R2 (x = corresponding sequence)	100 nM	R2	5 nM	561 nm	15 mW	490 W/cm^2	30000	33 ms	200 Mhz
SI 16	Round 4	Frame - Adapter / Frame - Direct	100 pM / 100pM	Buffer B	N/A	N/A	N/A	N/A	PS3	5 nM	561 nm	50 mW	1600 W/cm^2	5000	50 ms	200 Mhz
SI 16	Round 5	Frame - Adapter / Frame - Direct	100 pM / 100pM	Buffer B	N/A	N/A	N/A	N/A	P5	5 nM	561 nm	50 mW	1600 W/cm^2	5000	50 ms	200 Mhz
SI 16	Round 6	Frame - Adapter / Frame - Direct	100 pM / 100pM	Buffer B	N/A	N/A	N/A	N/A	PS3/P5	5 nM / 5 nM	561 nm	50 mW	1600 W/cm^2	5000	50 ms	200 Mhz
