## Supplemental Table 17 for "Unraveling cellular complexity with unlimited multiplexed super-resolution imaging"

### Sheet: Sheet1
Experiment	Round	Cell Line	Fixation	Primary Antibody /Nanobody	Primary Antibody /Nanobody Concentration	Secondary Antibody /Nanobody	Secondary Antibody /Nanobody Concentration	Imaging Buffer	Adapter	Adapter Concentration	Eraser	Eraser Concentration	Imager	Imager Concentration	Laser	Laser Power	Laser Intensity	Frames	Integration time	Readout
Figure 2 & SI Figure 17 & SI Movie 1 & 2	1	U-2 OS	3% PFA + 0.1% GA 15 min	Anti-Tom20	1 µg/ml	Anti-Rabbit-AB-A19	6.7 µg/ml	Buffer C + PCA, PCD, Trolox	A19-5xR2	20 nM	N/A	100 nM	R2	10 nM	561 nm	5 mW	150 W/cm^2	5000	200 ms	200 MHz
	2	U-2 OS	3% PFA + 0.1% GA 15 min	Anti-Alpha-Tubulin	1 µg/ml	Anti-Mouse-AB-A5	6.7 µg/ml	Buffer C + PCA, PCD, Trolox	A5-5xR2	20 nM	E19-R2	100 nM	R2	10 nM	561 nm	5 mW	150 W/cm^2	5000	200 ms	200 MHz
	3	U-2 OS	2.4% PFA for 30 min	Anti-NPM1	1 µg/ml	Anti-Mouse-NB-A19	17 nM	Buffer C + PCA, PCD, Trolox	A19-5xR2	20 nM	N/A	100 nM	R2	10 nM	561 nm	10 mW	300 W/cm^2	5000	200 ms	200 MHz
	4	U-2 OS	2.4% PFA for 30 min	Anti-Lamin	1 µg/ml	Anti-Rabbit-NB-A20	17 nM	Buffer C + PCA, PCD, Trolox	A20-5xR2	20 nM	E19-R2	100 nM	R2	10 nM	561 nm	10 mW	300 W/cm^2	5000	200 ms	200 MHz
Figure 3 & SI Figure 21	1	U-2 OS	4% PFA for 1h	Anti-Lamin	100 µg/ml	Anti-Rabbit-NB-A38	500 nM	Buffer C + PCA, PCD, Trolox	A38-5xR2	20 nM	N/A	N/A	R2	2.5 nM	561 nm	80 mW	2.6 kW/cm^2	40000	20 ms	540 MHz
	2	U-2 OS	4% PFA for 1h	Anti-GM130 (BD)	25 µg/ml	Anti-Mouse-NB-A19	500 nM	Buffer C + PCA, PCD, Trolox	A19-5xR2	20 nM	E38-R2	100 nM	R2	4 nM	561 nm	100 mW	3.3 kW/cm^2	40000	20 ms	540 MHz
	3	U-2 OS	4% PFA for 1h	Anti-OMP25-GFP	N/A	Anti-GFP-NB-A3	500 nM	Buffer C + PCA, PCD, Trolox	A3-5xR2	20 nM	A19-R2	100 nM	R2	500 pM	561 nm	100 mW	3.3 kW/cm^2	40000	20 ms	540 MHz
	4	U-2 OS	4% PFA for 1h	Anti-GRASP55	45 µg/ml	Anti-Rabbit-NB-A39	500 nM	Buffer C + PCA, PCD, Trolox	A39-5xR2	20 nM	E3-R2	100 nM	R2	500 pM	561 nm	90 mW	2.9 kW/cm^2	40000	20 ms	540 MHz
	5	U-2 OS	4% PFA for 1h	Anti-HADAH	100 µg/ml	Anti-Mouse-NB-A25	500 nM	Buffer C + PCA, PCD, Trolox	A25-5xR2	20 nM	E39-R2	100 nM	R2	1.5 nM	561 nm	99 mW	3.3 kW/cm^2	40000	20 ms	540 MHz
	6	U-2 OS	4% PFA for 1h	Anti-NPM1	100 µg/ml	Anti-Mouse-NB-A27	500 nM	Buffer C + PCA, PCD, Trolox	A27-5xR2	20 nM	E25-R2	100 nM	R2	500 pM	561 nm	100 mW	3.3 kW/cm^2	40000	20 ms	540 MHz
	7	U-2 OS	4% PFA for 1h	Anti-GRASP65	100 µg/ml	Anti-Rabbit-NB-A20	500 nM	Buffer C + PCA, PCD, Trolox	A20-5xR2	20 nM	E27-R2	100 nM	R2	500 pM	561 nm	99 mW	3.3 kW/cm^2	40000	20 ms	540 MHz
	8	U-2 OS	4% PFA for 1h	Anti-RPA40	20 µg/ml	Anti-Mouse-NB-A36	500 nM	Buffer C + PCA, PCD, Trolox	A36-5xR2	20 nM	E20-R2	100 nM	R2	500 pM	561 nm	70 mW	2.3 kW/cm^2	40000	20 ms	540 MHz
	9	U-2 OS	4% PFA for 1h	Anti-dsDNA	100 µg/ml	Anti-Mouse-NB-A10	500 nM	Buffer C + PCA, PCD, Trolox	A10-5xR2	10 nM	E36-R2	100 nM	R2	150 pM	561 nm	99 mW	3.3 kW/cm^2	40000	20 ms	540 MHz
	10 - All	U-2 OS	4% PFA for 1h	All at the same time	N/A	N/A	N/A	Buffer C + PCA, PCD, Trolox	All	5 nM	N/A	N/A		100 pM	561 nm	80 mW	2.6 kW/cm^2	40000	20 ms	540 MHz
Figure 4 & SI Figure 22	1	hTERT-RPE	10% Formalin for 15 min	Anti-GFP-NB (pHSmo)	N/A	Anti-GFP-NB-A3	500nM	Buffer C	A3-5xR2	20 nM	E39-R2	200nM	R2	500pM	561 nm	50 mW	1.6 kW/cm^2	10000 per imaging plane	20 ms	540 MHz
	2	hTERT-RPE	10% Formalin for 15 min	Anti-Glut-tubulin	3.3 µg/ml	OyOlink-A8	N/A	Buffer C	A8-5xR2	20 nM	E3-R2	200nM	R2	2nM	561 nm	50 mW	1.6 kW/cm^2	10000 per imaging plane	20 ms	540 MHz
	3	hTERT-RPE	10% Formalin for 15 min	Anti-Inpp5e	3.3 µg/ml	OyOlink-A10	N/A	Buffer C	A10-5xR2	20 nM	E8-R2	200nM	R2	2nM	561 nm	50 mW	1.6 kW/cm^2	10000 per imaging plane	20 ms	540 MHz
	4	hTERT-RPE	10% Formalin for 15 min	Anti-Arl13b	3.3 µg/ml	OyOlink-A15	N/A	Buffer C	A15-5xR2	20 nM	E10-R2	200nM	R2	2nM	561 nm	50 mW	1.6 kW/cm^2	10000 per imaging plane	20 ms	540 MHz
	5	hTERT-RPE	10% Formalin for 15 min	Anti-Ac-tubulin	3.3 µg/ml	Anti-Mouse-NB-A19	6.7 µg/ml	Buffer C	A19-5xR2	20 nM	E15-R2	200nM	R2	2nM	561 nm	50 mW	1.6 kW/cm^2	10000 per imaging plane	20 ms	540 MHz
	6	hTERT-RPE	10% Formalin for 15 min	Anti-Ift88	1 µg/ml	OyOlink-A27	N/A	Buffer C	A27-5xR2	20 nM	E19-R2	200nM	R2	2nM	561 nm	50 mW	1.6 kW/cm^2	10000 per imaging plane	20 ms	540 MHz
	7	hTERT-RPE	10% Formalin for 15 min	Anti-CEP164	3.3 µg/ml	OyOlink-A36	N/A	Buffer C	A36-5xR2	20 nM	E27-R2	200nM	R2	2nM	561 nm	50 mW	1.6 kW/cm^2	10000 per imaging plane	20 ms	540 MHz
	8	hTERT-RPE	10% Formalin for 15 min	Anti-Rgrip1l	3.3 µg/ml	OyOlink-A38	N/A	Buffer C	A38-5xR2	20 nM	E36-R2	200nM	R2	2nM	561 nm	50 mW	1.6 kW/cm^2	10000 per imaging plane	20 ms	540 MHz
	9	hTERT-RPE	10% Formalin for 15 min	Anti-Sept2	3.3 µg/ml	OyOlink-A39	N/A	Buffer C	A39-5xR2	20 nM	E38-R2	200nM	R2	2nM	561 nm	50 mW	1.6 kW/cm^2	10000 per imaging plane	20 ms	540 MHz
Figure 5 & SI Figure 23, 24	1	HeLa	4% PFA for 30 min	Anti-GM130 (ProteinTech)	60 µg/ml	Anti-Rabbit-NB-A39	500 nM	Buffer C + PCA, PCD, Trolox	A39-5xR2	20 nM	N/A	N/A	R2	150 pM	561 nm	95 mW	3.1 kW/cm^2	30000	20 ms	540 MHz
	2	HeLa	4% PFA for 30 min	Anti-ManII-GFP	N/A	Anti-GFP-NB-A3	500 nM	Buffer C + PCA, PCD, Trolox	A3-5xR2	10 nM	E39-R2	100 nM	R2	100 pM	561 nm	125 mW	4.1 kW/cm^2	30000	20 ms	540 MHz
	3	HeLa	4% PFA for 30 min	Anti-Lamin	100 µg/ml	Anti-Rabbit-5xR4	500 nM	Buffer C + PCA, PCD, Trolox	N/A	N/A	E3-R2	100 nM	R4	2 nM	561 nm	94 mW	3.1 kW/cm^2	30000	20 ms	540 MHz
	4	HeLa	4% PFA for 30 min	Anti-p230	25 µg/ml	Anti-Mouse-NB-A36	500 nM	Buffer C + PCA, PCD, Trolox	A36-5xR2	20 nM	N/A	N/A	R2	500 pM	561 nm	125 mW	4.1 kW/cm^2	30000	20 ms	540 MHz
	5	HeLa	4% PFA for 30 min	Anti-Giantin	30 µg/ml	Anti-Rabbit-NB-A20	500 nM	Buffer C + PCA, PCD, Trolox	A20-5xR2	10 nM	E36-R2	100 nM	R2	250 pM	561 nm	94 mW	3.1 kW/cm^2	30000	20 ms	540 MHz
	6	HeLa	4% PFA for 30 min	Anti-COPI	100 µg/ml	Anti-Mouse-NB-A27	500 nM	Buffer C + PCA, PCD, Trolox	A27-5xR2	20 nM	E20-R2	100 nM	R2	400 pM	561 nm	150 mW	4.9 kW/cm^2	30000	20 ms	540 MHz
	7	HeLa	4% PFA for 30 min	Anti-TGN46	45 µg/ml	Anti-Rabbit-NB-A15	500 nM	Buffer C + PCA, PCD, Trolox	A15-5xR2	20 nM	E27-R2	100 nM	R2	500 pM	561 nm	188 mW	6.1 kW/cm^2	30000	20 ms	540 MHz
	8	HeLa	4% PFA for 30 min	Anti-Golgin97	30 µg/ml	Anti-Rabbit-NB-A8	500 nM	Buffer C + PCA, PCD, Trolox	A8-5xR2	20 nM	E15-R2	100 nM	R2	500 pM	561 nm	188 mW	6.1 kW/cm^2	30000	20 ms	540 MHz
	9	HeLa	4% PFA for 30 min	Anti-COPII	25 µg/ml	Anti-Mouse-NB-A25	500 nM	Buffer C + PCA, PCD, Trolox	A25-5xR2	20 nM	E8-R2	100 nM	R2	550 pM	561 nm	125 mW	4.1 kW/cm^2	30000	20 ms	540 MHz
	10	HeLa	4% PFA for 30 min	Anti-Grasp65	100 µg/ml	Anti-Rabbit-NB-5xR3	500 nM	Buffer C + PCA, PCD, Trolox	N/A	N/A	A25-R2	100 nM	R3	200 pM	561 nm	188 mW	6.1 kW/cm^2	30000	20 ms	540 MHz
	11	HeLa	4% PFA for 30 min	Anti-LMAN1 (Ergic53)	100 µg/ml	Anti-Mouse-NB-A10	500 nM	Buffer C + PCA, PCD, Trolox	A10-5xR2	10 nM	N/A	N/A	R2	500 pM	561 nm	125 mW	4.1 kW/cm^2	30000	20 ms	540 MHz
	12	HeLa	4% PFA for 30 min	Anti-MIA3 (Tango1)	10 µg/ml	Anti-Rabbit-NB-A38	500 nM	Buffer C + PCA, PCD, Trolox	A38-5xR2	20 nM	E10-5xR2	100 nM	R2	600 pM	561 nm	125 mW	4.1 kW/cm^2	30000	20 ms	540 MHz
	13 - All	HeLa	4% PFA for 30 min	All at the same time	N/A	N/A	N/A	Buffer C + PCA, PCD, Trolox	All	5 nM	N/A	N/A	R2/R3/R4	500 pM / 200 pM / 1 nM	561 nm	125 mW	4.1 kW/cm^2	30000	20 ms	540 MHz
Figure 6 & SI Figure 26 - 29	1	HeLa	3% PFA + 0.1% GA 15 min	Anti-RFP-ABs (Sec61b-mCherry)	1 µg/ml	Anti-Mouse-NB-A19	500 nM	Buffer C + PCA, PCD, Trolox	A19-FP2	50 nM	N/A	N/A	FP2	20 nM	561 nm	125 mW	4.1 kW/cm^2	30000 per imaging plane	10 ms	540 MHz
	2	HeLa	3% PFA + 0.1% GA 15 min	Anti-GFP-NB (ManII-GFP)	500 nM	Anti-GFP-NB-A3	500 nM	Buffer C + PCA, PCD, Trolox	A3-FP2	50 nM	E19-FP2	100 nM	FP2	10 nM	561 nm	125 mW	4.1 kW/cm^2	20000 per imaging plane	10 ms	540 MHz
	3	HeLa	3% PFA + 0.1% GA 15 min	Anti-Tom20	1 µg/ml	Anti-Rabbit-NB-A10	500 nM	Buffer C + PCA, PCD, Trolox	A10-FP2	50 nM	E3-FP2	100 nM	FP2	40 nM	561 nm	125 mW	4.1 kW/cm^2	40000 per imaging plane	10 ms	540 MHz
	4	HeLa	3% PFA + 0.1% GA 15 min	Anti-Lamp1	1 µg/ml	Anti-Rabbit-NB-A36	500 nM	Buffer C + PCA, PCD, Trolox	A36-FP2	50 nM	E10-FP2	100 nM	FP2	20 nM	561 nm	125 mW	4.1 kW/cm^2	25000 per imaging plane	10 ms	540 MHz
SI Figure 15	1	COS-7	3% PFA + 0.1% GA 15 min	Anti-Tom20	1 µg/ml	Anti-Rabbit-AB-A5	6.7 µg/ml	Buffer C + PCA, PCD, Trolox	A5-FP2	20 nM	N/A	N/A	FP2	2 nM	561 nm	80 mW	2.6 kW/cm^2	20000	30 ms	540 MHz
	2	COS-7	3% PFA + 0.1% GA 15 min	Anti-Tom20	1 µg/ml	Anti-Rabbit-AB-A5	6.7 µg/ml	Buffer C + PCA, PCD, Trolox	A5-5xR2	20 nM	N/A	N/A	R2	400 pM	561 nm	80 mW	2.6 kW/cm^2	20000	30 ms	540 MHz
	3	COS-7	3% PFA + 0.1% GA 15 min	Anti-Tom20	1 µg/ml	Anti-Rabbit-AB-A5	6.7 µg/ml	Buffer C + PCA, PCD, Trolox	A5-P1	20 nM	N/A	N/A	P1	2 nM	561 nm	80 mW	2.6 kW/cm^2	20000	30 ms	540 MHz
	4	COS-7	3% PFA + 0.1% GA 15 min	Anti-Tom20	1 µg/ml	Anti-Rabbit-AB-A5	6.7 µg/ml	Buffer C + PCA, PCD, Trolox	A5-FP2	20 nM	N/A	N/A	FP2	2 nM	561 nm	80 mW	2.6 kW/cm^2	20000	30 ms	540 MHz
SI Figure 18	1	U-2 OS	3% PFA + 0.1% GA 15 min	Anti-Tom20	1 µg/ml	Anti-Rabbit-AB-A5	6.7 µg/ml	Buffer C + PCA, PCD, Trolox	A5-P1	50 nM	N/A	N/A	P1	2.5 nM	561 nm	80 mW	2.6 kW/cm^2	30000	33 ms	540 MHz
	2	U-2 OS	3% PFA + 0.1% GA 15 min	Anti-Tom20	1 µg/ml	Anti-Rabbit-AB-A5	6.7 µg/ml	Buffer C + PCA, PCD, Trolox	N/A	N/A	N/A	N/A	R2	1 nM	561 nm	80 mW	2.6 kW/cm^2	30000	33 ms	540 MHz
	3	U-2 OS	3% PFA + 0.1% GA 15 min	Anti-Tom20	1 µg/ml	Anti-Rabbit-AB-A5	6.7 µg/ml	Buffer C + PCA, PCD, Trolox	A3-5xR2 A8-5xR2 A10-5xR2 A15-5xR2 A19-5xR2 A20-5xR2 A25-5xR2 A27-5xR2 A36-5xR2 A38-5xR2 A39-5xR2	20 nM	N/A	N/A	R2	1 nM	561 nm	80 mW	2.6 kW/cm^2	30000	33 ms	540 MHz
	4	U-2 OS	3% PFA + 0.1% GA 15 min	Anti-Tom20	1 µg/ml	Anti-Rabbit-AB-A5	6.7 µg/ml	Buffer C + PCA, PCD, Trolox	A5-5xR2	20 nM	N/A	N/A	R2	1 nM	561 nm	80 mW	2.6 kW/cm^2	30000	33 ms	540 MHz
SI Figure 19	1	U-2 OS	3% PFA + 0.1% GA 15 min	Anti-Tom20	1 µg/ml	Anti-Rabbit-AB-A5	6.7 µg/ml	Buffer C + PCA, PCD, Trolox	A5-5xR2	20 nM	N/A	N/A	R2	1 nM	561 nm	80 mW	2.6 kW/cm^2	30000	33 ms	540 MHz
	2	U-2 OS	3% PFA + 0.1% GA 15 min	Anti-Tom20	1 µg/ml	Anti-Rabbit-AB-A5	6.7 µg/ml	Buffer C + PCA, PCD, Trolox	N/A	N/A	N/A	N/A	P1	2.5 nM	561 nm	80 mW	2.6 kW/cm^2	30000	33 ms	540 MHz
	3	U-2 OS	3% PFA + 0.1% GA 15 min	Anti-Tom20	1 µg/ml	Anti-Rabbit-AB-A5	6.7 µg/ml	Buffer C + PCA, PCD, Trolox	A3-P1 A8-P1 A10-P1 A15-P1 A19-P1 A20-P1 A25-P1 A27-P1 A36-P1 A38-P1 A39-P1	20 nM	N/A	N/A	P1	2.5 nM	561 nm	80 mW	2.6 kW/cm^2	30000	33 ms	540 MHz
	4	U-2 OS	3% PFA + 0.1% GA 15 min	Anti-Tom20	1 µg/ml	Anti-Rabbit-AB-A5	6.7 µg/ml	Buffer C + PCA, PCD, Trolox	A5-P1	50 nM	N/A	N/A	P1	2.5 nM	561 nm	80 mW	2.6 kW/cm^2	30000	33 ms	540 MHz
SI Figure 20	1	U-2 OS	3% PFA + 0.1% GA 15 min	Anti-Tom20	1 µg/ml	Anti-Rabbit-AB-A5	6.7 µg/ml	Buffer C + PCA, PCD, Trolox	A5-P1	50 nM	N/A	N/A	P1	2.5 nM	561 nm	80 mW	2.6 kW/cm^2	30000	33 ms	540 MHz
	2	U-2 OS	3% PFA + 0.1% GA 15 min	Anti-Tom20	1 µg/ml	Anti-Rabbit-AB-A5	6.7 µg/ml	Buffer C + PCA, PCD, Trolox	N/A	N/A	N/A	N/A	FP2	20 nM	561 nm	80 mW	2.6 kW/cm^2	30000	33 ms	540 MHz
	3	U-2 OS	3% PFA + 0.1% GA 15 min	Anti-Tom20	1 µg/ml	Anti-Rabbit-AB-A5	6.7 µg/ml	Buffer C + PCA, PCD, Trolox	A3-FP2 A8-FP2 A10-FP2 A15-FP2 A19-FP2 A20-FP2 A25-FP2 A27-FP2 A36-FP2 A38-FP2 A39-FP2	50 nM	N/A	N/A	FP2	20 nM	561 nm	80 mW	2.6 kW/cm^2	30000	33 ms	540 MHz
	4	U-2 OS	3% PFA + 0.1% GA 15 min	Anti-Tom20	1 µg/ml	Anti-Rabbit-AB-A5	6.7 µg/ml	Buffer C + PCA, PCD, Trolox	A5-FP2	50 nM	N/A	N/A	FP2	20 nM	561 nm	80 mW	2.6 kW/cm^2	30000	33 ms	540 MHz
